# From Genes to Nanotubes: Exploring the UV-Resistome in the Andean Extremophile *Exiguobacterium* Sp. S17

**DOI:** 10.1101/2024.06.28.600890

**Authors:** Fátima Silvina Galván, Daniel Gonzalo Alonso-Reyes, Virginia Helena Albarracín

## Abstract

*Exiguobacterium* sp. S17, a polyextremophile isolated from modern stromatolites in a High-Altitude Andean Lake, exhibits a remarkable multi-resistance profile against toxic arsenic concentrations, high levels of UV radiation (UV), and elevated salinity. Here, we perform a comprehensive characterization of the mechanisms underlying the UV resistance of S17 (UV-resistome/UV_res_) through comparative genomics within the *Exiguobacterium* genus. Additionally, we describe the morphological and ultrastructural changes in the strain when exposed to different levels of UV.

UV_res_ in *Exiguobacterium* species ranges from 112 to 132 genes, with a median of 117. While we anticipated *Exiguobacterium* sp. S17 to lead the non-HAAL UV_res_, it ranked eleventh with 113 genes. This larger UV_res_ in *Exiguobacterium* spp. aligns with their known adaptation to extreme environments. Morphological and ultrastructural analyses using Scanning Electron Microscopy (SEM) and Transmission Electron Microscopy (TEM) demonstrated significant changes in response to UV exposure in S17 cells. We observed the formation of nanotubes (NTs), a novel finding in *Exiguobacterium* spp., which increased with higher UV-B doses. These NTs, confirmed to be membranous structures through sensitivity studies and SEM/TEM imaging, suggest a role in cellular communication and environmental sensing. Genomic evidence supports the presence of essential NT biogenesis genes in S17, further elucidating its adaptive capabilities.

Our study highlights the complex interplay of genetic and phenotypic adaptations enabling *Exiguobacterium* sp. S17 to thrive in extreme UV environments. The novel discovery of NTs under UV stress presents a new avenue for understanding bacterial survival strategies in harsh conditions.
