## Supplementary material for "From Genes to Nanotubes: Exploring the UV-Resistome in the Andean Extremophile *Exiguobacterium* Sp. S17": Table 1

### Sheet: 0
FROM GENES TO NANOTUBES: EXPLORING THE UV-RESISTOME IN THE ANDEAN EXTREMOPHILE EXIGUOBACTERIUM SP. S17
Fátima Silvina Galván1; Daniel Alonso-Reyes1; Virginia Helena Albarracín1,2*
1Laboratorio de Microbiología Ultraestructural y Molecular, Centro Integral de Microscopía Electrónica (CIME), Facultad de Agronomía y Zootecnia, UNT y CONICET, Tucumán, Argentina
2Facultad de Ciencias Naturales e Instituto Miguel Lillo, Universidad Nacional de Tucumán, Tucumán, Argentina.
*Corresponding author: Virginia Helena Albarracín, Centro Integral de Microscopía Electrónica (CIME, CONICET, UNT) Camino de Sirga s/n. FAZyV, Finca El Manantial, Yerba Buena (4107). Tucumán, Argentina. E-mail: cime@conicet.gov.ar
Table 1. Report of genes required for nanotube assembly in Exiguobacterium sp. S17 and Exiguobacterium aurantiacum DSM 6208.

### Sheet: Table1
Gene	Function	Exiguobacterium sp. S17	Exiguobacterium aurantiacum DSM 6208
YmdB	Required for nanotube production	Present	Present
LytC	Facilitate nanotube penetration in the cell wall.	Present	Present
LytB		Absent	Absent
FliO	Nanotube assembly (CORE)	Present	Present
FliP		Present	Present
FliQ		Present	Present
FliR		Present	Present
FlhA		Present	Present
FlhB		Present	Present
